# TFBSpedia: a comprehensive human and mouse transcription factor binding sites database

**DOI:** 10.64898/2026.03.04.709638

**Authors:** Shiting Li, Elysia Chou, Kai Wang, Alan P. Boyle, Maureen A. Sartor

**Author notes:** Corresponding Authors: Maureen A. Sartor, University of Michigan, 1301 Catherine St Building 1, Ann Arbor, MI 48109.

## Abstract

Mapping the genomic locations and patterns of transcription factor binding sites (TFBS) is essential for understanding gene regulation and advancing treatments for diseases driven by DNA modifications, including epigenetic changes and sequence variants. Although several TFBS databases exist, no study has systematically benchmarked these databases across different sequencing technologies and computational algorithms. In this study, we addressed this gap by constructing a TFBS database that integrates all available ENCODE cell line ATAC-seq and Cistrome Data Browser ChIP-seq datasets, comprising 11.3 million human and 1.87 million mouse TFBS. We also integrated previously published TFBS resources (Factorbook, Unibind, RegulomeDB, and ENCODE_footprint) and found each contains a substantial fraction of unique TFBS predictions, highlighting significant discrepancies among existing resources. To assess the accuracy of the combined TFBS regions, we assembled ten independent genomic annotation datasets for evaluation and found that TFBS regions predicted by multiple databases are more likely to represent true and biologically meaningful binding sites. For each predicted TFBS region, we define two scores: the confidence score reflects prediction reliability, while the importance score represents biological functional relevance. Finally, we introduce TFBSpedia, a lightweight and efficient search engine that enables rapid retrieval of TFBS regions and comprehensive annotation information across the integrated databases.
