## Supplementary material for "TFBSpedia: a comprehensive human and mouse transcription factor binding sites database": Sup_Table2

### Sheet: ENCODE ATAC-seq
ENCODE_file_ID	species	cell_line
ENCFF607DTB	Homo	A549
ENCFF616DYV	Homo	A549
ENCFF701BDT	Homo	A549
ENCFF899OMR	Homo	A549
ENCFF080WSN	Homo	DND-41
ENCFF095ATB	Homo	DND-41
ENCFF538YYI	Homo	DND-41
ENCFF626KDS	Homo	DND-41
ENCFF415FEC	Homo	GM12878
ENCFF470YYO	Homo	GM12878
ENCFF646NWY	Homo	GM12878
ENCFF717TCQ	Homo	GM18498
ENCFF935PGL	Homo	GM18498
ENCFF617WPF	Homo	GM18499
ENCFF647UDQ	Homo	GM18499
ENCFF453GXR	Homo	GM18502
ENCFF854BZA	Homo	GM18502
ENCFF204XQS	Homo	GM18505
ENCFF376BWJ	Homo	GM18505
ENCFF761RSD	Homo	GM18508
ENCFF932BSQ	Homo	GM18508
ENCFF313BZQ	Homo	GM18511
ENCFF686SWP	Homo	GM18511
ENCFF481DKV	Homo	GM18517
ENCFF697VLB	Homo	GM18517
ENCFF215TCL	Homo	GM18519
ENCFF603MOL	Homo	GM18519
ENCFF690BFN	Homo	GM18520
ENCFF988EGP	Homo	GM18520
ENCFF283UHH	Homo	GM18858
ENCFF824HVH	Homo	GM18858
ENCFF419NNO	Homo	GM18861
ENCFF439KAX	Homo	GM18861
ENCFF094CWB	Homo	GM18867
ENCFF500EBK	Homo	GM18867
ENCFF138ZQZ	Homo	GM18868
ENCFF755FSW	Homo	GM18868
ENCFF475WIM	Homo	GM18870
ENCFF937JGB	Homo	GM18870
ENCFF589DFL	Homo	GM18873
ENCFF719MMH	Homo	GM18873
ENCFF292BTS	Homo	GM18907
ENCFF903NSQ	Homo	GM18907
ENCFF572IWC	Homo	GM18909
ENCFF983UBQ	Homo	GM18909
ENCFF283LXY	Homo	GM19023
ENCFF949CVL	Homo	GM19023
ENCFF462RHM	Homo	GM19025
ENCFF915OAM	Homo	GM19025
ENCFF237APZ	Homo	GM19035
ENCFF840HAH	Homo	GM19035
ENCFF589OTG	Homo	GM19043
ENCFF795UPB	Homo	GM19043
ENCFF668HHR	Homo	GM19324
ENCFF968BIR	Homo	GM19324
ENCFF413LGS	Homo	GM19328
ENCFF683FRF	Homo	GM19328
ENCFF342KIA	Homo	GM19351
ENCFF568ADF	Homo	GM19351
ENCFF301DFZ	Homo	GM19372
ENCFF546KKI	Homo	GM19372
ENCFF518QUX	Homo	GM19395
ENCFF668FJU	Homo	GM19395
ENCFF259FJX	Homo	GM19397
ENCFF593SBD	Homo	GM19397
ENCFF104JSS	Homo	GM19438
ENCFF183OZW	Homo	GM19438
ENCFF582GKW	Homo	GM19452
ENCFF955TYL	Homo	GM19452
ENCFF160DPC	Homo	GM19455
ENCFF772BMP	Homo	GM19455
ENCFF575DFU	Homo	GM19463
ENCFF693ODH	Homo	GM19463
ENCFF152BRZ	Homo	GM19467
ENCFF837IEL	Homo	GM19467
ENCFF362ACE	Homo	GM19468
ENCFF883YXV	Homo	GM19468
ENCFF091ELX	Homo	GM21360
ENCFF991ZNJ	Homo	GM21360
ENCFF218UOX	Homo	GM21367
ENCFF476FIQ	Homo	GM21367
ENCFF717IQY	Homo	GM21381
ENCFF980BJM	Homo	GM21381
ENCFF373DIW	Homo	GM21390
ENCFF482YHK	Homo	GM21390
ENCFF637TQK	Homo	GM21423
ENCFF751SRZ	Homo	GM21423
ENCFF718JVL	Homo	GM21447
ENCFF759FWM	Homo	GM21447
ENCFF610VJM	Homo	GM21515
ENCFF797EAL	Homo	GM21515
ENCFF090VTK	Homo	GM21526
ENCFF969IAI	Homo	GM21526
ENCFF088VJQ	Homo	GM21528
ENCFF249WBT	Homo	GM21528
ENCFF403LDD	Homo	GM21529
ENCFF425ZPR	Homo	GM21529
ENCFF338XWC	Homo	GM21576
ENCFF557GPJ	Homo	GM21576
ENCFF218LEA	Homo	GM21619
ENCFF715UOV	Homo	GM21619
ENCFF387RGN	Homo	GM21717
ENCFF496QAW	Homo	GM21717
ENCFF443RUI	Homo	GM21723
ENCFF693CDG	Homo	GM21723
ENCFF529WCI	Homo	GM21737
ENCFF687END	Homo	GM21737
ENCFF621AYF	Homo	GM21786
ENCFF890KJS	Homo	GM21786
ENCFF312JVA	Homo	GM21825
ENCFF512LHW	Homo	GM21825
ENCFF348MQI	Homo	GM23338
ENCFF468VHT	Homo	GM23338
ENCFF567ZCX	Homo	GM23338
ENCFF667GFM	Homo	GM23338
ENCFF296ZZB	Homo	HCT116
ENCFF724QHH	Homo	HCT116
ENCFF927YUB	Homo	HCT116
ENCFF439EIO	Homo	HepG2
ENCFF624SON	Homo	HepG2
ENCFF926KFU	Homo	HepG2
ENCFF990VCP	Homo	HepG2
ENCFF030ITR	Homo	HG02571
ENCFF781HFK	Homo	HG02571
ENCFF025ITU	Homo	HG02588
ENCFF561VYC	Homo	HG02588
ENCFF095HRI	Homo	HG02610
ENCFF230HVR	Homo	HG02610
ENCFF495DQP	Homo	HG02623
ENCFF724WEK	Homo	HG02623
ENCFF705PBQ	Homo	HG02642
ENCFF731ZCZ	Homo	HG02642
ENCFF447ZRG	Homo	HG02678
ENCFF872XXD	Homo	HG02678
ENCFF553NML	Homo	HG02759
ENCFF687QML	Homo	HG02759
ENCFF321SNO	Homo	HG02763
ENCFF780FGU	Homo	HG02763
ENCFF960AXI	Homo	HG02798
ENCFF986ZDE	Homo	HG02798
ENCFF117XXG	Homo	HG02840
ENCFF720BLR	Homo	HG02840
ENCFF594ZAI	Homo	HG02852
ENCFF978QLZ	Homo	HG02852
ENCFF358GWK	Homo	HG02870
ENCFF730TRQ	Homo	HG02870
ENCFF079OKV	Homo	HG02884
ENCFF354WTG	Homo	HG02884
ENCFF056MAS	Homo	HG02885
ENCFF061BAD	Homo	HG02885
ENCFF388ZHA	Homo	HG02938
ENCFF966ELR	Homo	HG02938
ENCFF304OUP	Homo	HG02943
ENCFF657AXO	Homo	HG02943
ENCFF320DVY	Homo	HG02970
ENCFF901SKJ	Homo	HG02970
ENCFF395ZMS	Homo	HG02973
ENCFF505XMS	Homo	HG02973
ENCFF663YRQ	Homo	HG02981
ENCFF710GAW	Homo	HG02981
ENCFF535JYQ	Homo	HG03025
ENCFF715RQC	Homo	HG03025
ENCFF231QTG	Homo	HG03039
ENCFF299PGG	Homo	HG03039
ENCFF216MFD	Homo	HG03045
ENCFF935BZV	Homo	HG03045
ENCFF207CZR	Homo	HG03060
ENCFF295IRG	Homo	HG03060
ENCFF270VDV	Homo	HG03064
ENCFF378XZA	Homo	HG03064
ENCFF359CMH	Homo	HG03066
ENCFF479XDB	Homo	HG03066
ENCFF099GAL	Homo	HG03095
ENCFF801THG	Homo	HG03095
ENCFF720PYC	Homo	HG03097
ENCFF919PWF	Homo	HG03097
ENCFF304LHI	Homo	HG03103
ENCFF925NDY	Homo	HG03103
ENCFF876EEH	Homo	HG03108
ENCFF948HNW	Homo	HG03108
ENCFF004CBW	Homo	HG03135
ENCFF208TTV	Homo	HG03135
ENCFF045HAH	Homo	HG03139
ENCFF231YYD	Homo	HG03139
ENCFF143WNQ	Homo	HG03159
ENCFF998WJT	Homo	HG03159
ENCFF914TAP	Homo	HG03175
ENCFF963YZH	Homo	HG03175
ENCFF757TJE	Homo	HG03196
ENCFF767FGV	Homo	HG03196
ENCFF588QWF	Homo	HG03280
ENCFF817JLB	Homo	HG03280
ENCFF806ZOU	Homo	HG03342
ENCFF848NBQ	Homo	HG03342
ENCFF132WNX	Homo	HG03354
ENCFF429JRQ	Homo	HG03354
ENCFF497QOS	Homo	HG03378
ENCFF781JGR	Homo	HG03378
ENCFF170VVQ	Homo	HG03432
ENCFF831FGS	Homo	HG03432
ENCFF326QXM	Homo	HG03439
ENCFF612NLR	Homo	HG03439
ENCFF130DND	Homo	HG03442
ENCFF474JMH	Homo	HG03442
ENCFF717APJ	Homo	HG03457
ENCFF785NTV	Homo	HG03457
ENCFF110EWQ	Homo	HG03460
ENCFF178ZJR	Homo	HG03460
ENCFF187ZKG	Homo	HG03469
ENCFF430HQS	Homo	HG03469
ENCFF614WUU	Homo	HG03520
ENCFF797OZK	Homo	HG03520
ENCFF129JFT	Homo	HG03521
ENCFF735PGH	Homo	HG03521
ENCFF842JIO	Homo	HG03558
ENCFF861UUN	Homo	HG03558
ENCFF220BRO	Homo	HG03565
ENCFF557QED	Homo	HG03565
ENCFF009NCL	Homo	HG03571
ENCFF430IAA	Homo	HG03571
ENCFF089MEL	Homo	HG03575
ENCFF632MBC	Homo	HG03575
ENCFF512VEZ	Homo	K562
ENCFF558BLC	Homo	K562
ENCFF987XOV	Homo	K562
ENCFF607OSL	Homo	MCF-7
ENCFF772EFK	Homo	MCF-7
ENCFF821OEF	Homo	MCF-7
ENCFF060HHC	Homo	NCI-H929
ENCFF531SQN	Homo	NCI-H929
ENCFF818BRH	Homo	NCI-H929
ENCFF830HOU	Homo	NCI-H929
ENCFF182SSP	Homo	Panc1
ENCFF822BKT	Homo	Panc1
ENCFF836WDC	Homo	Panc1
ENCFF024FNF	Homo	PC-3
ENCFF516GDK	Homo	PC-3
ENCFF811MOZ	Homo	PC-3
ENCFF417FFE	Homo	RWPE2
ENCFF431FIJ	Homo	RWPE2
ENCFF452BSA	Homo	RWPE2
ENCFF729MMJ	Homo	RWPE2
ENCFF049RWL	Homo	SK-N-SH
ENCFF270AGJ	Homo	SK-N-SH
ENCFF502IYP	Homo	SK-N-SH
ENCFF716JUM	Homo	SK-N-SH
ENCFF127KFG	Homo	WTC11
ENCFF240QKT	Homo	WTC11
ENCFF321VDH	Homo	WTC11
ENCFF371FNH	Mus	activated
ENCFF841XVV	Mus	activated
ENCFF227TXZ	Mus	CD4-positive
ENCFF498EEL	Mus	CD4-positive
ENCFF447SMI	Mus	common
ENCFF454IKX	Mus	common
ENCFF909BGH	Mus	common
ENCFF080WIH	Mus	erythroblast
ENCFF334HOJ	Mus	erythroblast
ENCFF924FFI	Mus	erythroblast
ENCFF262DKR	Mus	erythroid
ENCFF377ALV	Mus	erythroid
ENCFF787RQX	Mus	erythroid
ENCFF157AVX	Mus	G1E
ENCFF209PHV	Mus	G1E
ENCFF589BHI	Mus	G1E
ENCFF126XTH	Mus	granulocyte
ENCFF411LWN	Mus	granulocyte
ENCFF685VMX	Mus	granulocyte
ENCFF386JJJ	Mus	hematopoietic
ENCFF694IML	Mus	hematopoietic
ENCFF754AWP.gz	Mus	hematopoietic
ENCFF777QNS	Mus	hematopoietic
ENCFF883CRX	Mus	hematopoietic
ENCFF973VGQ	Mus	hematopoietic
ENCFF244ZYO	Mus	inflammation-experienced
ENCFF523VFY	Mus	inflammation-experienced
ENCFF086IZG	Mus	megakaryocyte
ENCFF819BKI	Mus	megakaryocyte
ENCFF841BNX	Mus	megakaryocyte
ENCFF321FKQ	Mus	megakaryocyte-erythroid
ENCFF590GMA	Mus	megakaryocyte-erythroid
ENCFF838COW	Mus	megakaryocyte-erythroid
ENCFF518QVT	Mus	megakaryocyte
ENCFF593DWH	Mus	megakaryocyte
ENCFF741FHR	Mus	megakaryocyte
ENCFF305JAH	Mus	monocyte
ENCFF643NSP	Mus	monocyte
ENCFF946FAP	Mus	monocyte
ENCFF185EAE	Mus	neutrophil
ENCFF273QVA	Mus	neutrophil
ENCFF387VIJ	Mus	neutrophil
ENCFF188BSA	Mus	Patski
ENCFF508GDX	Mus	Patski
