## Supplementary material for "TFBSpedia: a comprehensive human and mouse transcription factor binding sites database": Sup_Table4

### Sheet: single_bp_evaluation
evaluation	source	sensitivity	specificity	Dice_coefficience
GWAS	Intersection	0.236009	0.00028569	0.000570688
GWAS	ENCODE_footprint	0.0473356	0.000354059	0.00070286
GWAS	Factorbook	0.193837	0.000281535	0.000562253
GWAS	RegulomeDB	0.22042	0.000247233	0.000493913
GWAS	UM	0.113909	0.000281659	0.000561929
GWAS	Unibind	0.123212	0.000291022	0.000580673
GWAS	Union	0.404521	0.000253343	0.000506368
variance_CpGs	Intersection	0.385808	0.0013622	0.00271481
variance_CpGs	ENCODE_footprint	0.1677	0.00365867	0.0071611
variance_CpGs	Factorbook	0.280846	0.00118978	0.00236951
variance_CpGs	RegulomeDB	0.183689	0.000600957	0.00119799
variance_CpGs	UM	0.222604	0.00160547	0.00318795
variance_CpGs	Unibind	0.264336	0.00182109	0.00361727
variance_CpGs	Union	0.467225	0.000853486	0.00170386
enhancer	Intersection	0.486524	0.258317	0.337461
enhancer	ENCODE_footprint	0.126571	0.415246	0.194007
enhancer	Factorbook	0.353548	0.22523	0.275165
enhancer	RegulomeDB	0.336127	0.165365	0.221673
enhancer	UM	0.253383	0.274807	0.263661
enhancer	Unibind	0.280217	0.290302	0.28517
enhancer	Union	0.65777	0.180686	0.283497
Promoters	Intersection	0.359379	0.102216	0.159162
Promoters	ENCODE_footprint	0.0911972	0.160276	0.116249
Promoters	Factorbook	0.309014	0.105456	0.157249
Promoters	RegulomeDB	0.273221	0.0720062	0.113975
Promoters	UM	0.209227	0.121558	0.153775
Promoters	Unibind	0.19545	0.10847	0.139513
Promoters	Union	0.524232	0.077142	0.134493
rE2G	Intersection	0.408973	0.467477	0.436273
rE2G	ENCODE_footprint	0.0968838	0.684287	0.169736
rE2G	Factorbook	0.318608	0.436969	0.368518
rE2G	RegulomeDB	0.320945	0.339928	0.330164
rE2G	UM	0.214659	0.501204	0.300582
rE2G	Unibind	0.211025	0.470659	0.291398
rE2G	Union	0.59633	0.352658	0.44321
cCREs	Intersection	0.578789	0.31204	0.405477
cCREs	ENCODE_footprint	0.181707	0.605317	0.27951
cCREs	Factorbook	0.448802	0.290317	0.352568
cCREs	RegulomeDB	0.355995	0.177838	0.237188
cCREs	UM	0.31932	0.351655	0.334709
cCREs	Unibind	0.32763	0.344651	0.335925
cCREs	Union	0.727784	0.202999	0.317452
H3K27ac	Intersection	0.465114	0.191102	0.270899
H3K27ac	ENCODE_footprint	0.129975	0.329978	0.186492
H3K27ac	Factorbook	0.359995	0.177472	0.237741
H3K27ac	RegulomeDB	0.319977	0.121819	0.176458
H3K27ac	UM	0.294894	0.247498	0.269125
H3K27ac	Unibind	0.2623	0.210286	0.23343
H3K27ac	Union	0.626148	0.133102	0.219536
H3K4me1	Intersection	0.437429	0.252928	0.320524
H3K4me1	ENCODE_footprint	0.106057	0.378924	0.165729
H3K4me1	Factorbook	0.330969	0.229618	0.271132
H3K4me1	RegulomeDB	0.318413	0.170597	0.222164
H3K4me1	UM	0.262009	0.309461	0.283765
H3K4me1	Unibind	0.24187	0.272883	0.256442
H3K4me1	Union	0.610581	0.182656	0.281193
H3K4me3	Intersection	0.598913	0.0911759	0.158259
H3K4me3	ENCODE_footprint	0.181735	0.170953	0.176179
H3K4me3	Factorbook	0.495496	0.0905075	0.153058
H3K4me3	RegulomeDB	0.336709	0.0474965	0.0832497
H3K4me3	UM	0.433376	0.134767	0.205598
H3K4me3	Unibind	0.361352	0.107338	0.165511
H3K4me3	Union	0.725748	0.0571614	0.105976
Blacklist	Intersection	0.00356553	0.000541126	0.000939646
Blacklist	ENCODE_footprint	0.00109181	0.00102386	0.00105674
Blacklist	Factorbook	0.00839672	0.00152902	0.00258696
Blacklist	RegulomeDB	0.00255372	0.000359119	0.000629688
Blacklist	UM	0.00467132	0.00144815	0.00221091
Blacklist	Unibind	0.00734287	0.00217443	0.00335528
Blacklist	Union	0.0206461	0.00162111	0.00300618
eQTLs	Intersection	0.195005	0.00447702	0.00875309
eQTLs	ENCODE_footprint	0.0331839	0.00470752	0.00824534
eQTLs	Factorbook	0.165443	0.00455743	0.0088705
eQTLs	RegulomeDB	0.192214	0.004089	0.00800766
eQTLs	UM	0.0894914	0.00419687	0.00801773
eQTLs	Unibind	0.0981222	0.00439559	0.00841424
eQTLs	Union	0.355854	0.00422685	0.00835446
Cookbook	Intersection	0.436384	0.122472	0.191265
Cookbook	ENCODE_footprint	0.116013	0.201186	0.147165
Cookbook	Factorbook	0.363605	0.122441	0.183193
Cookbook	RegulomeDB	0.294955	0.0767032	0.121746
Cookbook	UM	0.285415	0.163623	0.208002
Cookbook	Unibind	0.243373	0.133274	0.172232
Cookbook	Union	0.584246	0.084833	0.148154
GHT_SELEX	Intersection	0.451602	0.0496982	0.0895424
GHT_SELEX	ENCODE_footprint	0.126272	0.0858647	0.10222
GHT_SELEX	Factorbook	0.3787	0.0500045	0.0883439
GHT_SELEX	RegulomeDB	0.30455	0.0310552	0.056363
GHT_SELEX	UM	0.306251	0.0688436	0.112417
GHT_SELEX	Unibind	0.261869	0.056231	0.092582
GHT_SELEX	Union	0.593093	0.0337683	0.0638984
TE	Intersection	0.173647	0.338055	0.229439
TE	ENCODE_footprint	0.0166733	0.200568	0.0307872
TE	Factorbook	0.156547	0.365674	0.219238
TE	RegulomeDB	0.193559	0.349159	0.249054
TE	UM	0.0736575	0.292912	0.117714
TE	Unibind	0.0653805	0.248356	0.103511
TE	Union	0.340855	0.343313	0.342079
