## Supplementary material for "TFBSpedia: a comprehensive human and mouse transcription factor binding sites database": Sup_Table1

### Sheet: supple_table_s1_all_motifs
Jasper (meme format)		Hocomoco (meme format)		HOMER 2(motif format)	De novo approaches motifs
human	mouse	Human	Mouse	Human and mouse	Human
ADNP	AHR::ARNT	AHR	AHR	AMYB	293T_HKR1
ALX3	ALX1	AIRE	AIRE	AP-1	293T_RBAK
ARGFX	ALX4	ALX1	ALX1	AP-2alpha	293T_ZFP14
AR	ARID1A	ALX3	ANDR	AP-2gamma	293T_ZFP90
ARNT2	ARID3A	ALX4	AP2A	Ap4	293T_ZIK1
ARNT::HIF1A	ARID3B	ANDR	AP2B	ARE	293T_ZKSCAN2
ASCL1	ARID5A	AP2A	AP2C	AR-halfsite	293T_ZKSCAN3
ATF2	AR	AP2B	ARI5B	Arnt:Ahr	293T_ZNF10
ATF3	ARNT::HIF1A	AP2C	ARNT	Ascl1	293T_ZNF114
ATF4	ARNTL	AP2D	ASCL1	Ascl2	293T_ZNF124
ATF6B	ARNT	ARI3A	ASCL2	Atf1	293T_ZNF132
ATF6	ARX	ARI5B	ATF1	Atf2	293T_ZNF154
ATF7	ASCL2	ARNT2	ATF2	Atf3	293T_ZNF157
ATOH1	ATF1	ARNT	ATF3	Atf4	293T_ZNF169
ATOH7	ATF3	ARX	ATF4	Atf7	293T_ZNF17
BACH1	ATOH1	ASCL1	ATOH1	Atoh1	293T_ZNF180
BACH2	BACH1::MAFK	ASCL2	BACH1	Bach1	293T_ZNF181
BARHL1	BARHL1	ATF1	BACH2	Bach2	293T_ZNF182
BARHL2	BCL11B	ATF2	BARX1	Bapx1	293T_ZNF184
BARX1	BCL6	ATF3	BATF3	Barx1	293T_ZNF19
BARX2	BHLHA15	ATF4	BATF	BATF	293T_ZNF205
BATF3	BHLHE40	ATF6A	BCL6	Bcl11a	293T_ZNF211
BATF::JUN	CEBPA	ATF7	BHA15	Bcl6	293T_ZNF212
BATF	CREB1	ATOH1	BHE40	BHLHA15	293T_ZNF222
BBX	CREB3L2	BACH1	BMAL1	bHLHE40	293T_ZNF223
BCL11B	CREB5	BACH2	BRAC	bHLHE41	293T_ZNF224
BCL6B	CREM	BARH1	CDX1	BMAL1	293T_ZNF225
BCL6	CRX	BARH2	CDX2	BMYB	293T_ZNF25
BHLHA15	DDIT3	BARX1	CEBPA	BORIS	293T_ZNF266
BHLHE22	DLX1	BARX2	CEBPB	Brachyury	293T_ZNF267
BHLHE23	DLX2	BATF3	CEBPD	Brn1	293T_ZNF26
BHLHE40	DLX3	BATF	CEBPE	Brn2	293T_ZNF273
BHLHE41	DLX4	BC11A	CEBPG	bZIP:IRF	293T_ZNF283
BSX	DLX5	BCL6B	CLOCK	CArG	293T_ZNF285
CDX1	DMBX1	BCL6	COE1	Cdx2	293T_ZNF287
CDX2	DMRT1	BHA15	COT1	CDX4	293T_ZNF28
CDX4	DMRTB1	BHE22	COT2	CEBP:AP1	293T_ZNF2
CEBPA	DUXBL1	BHE23	CREB1	CEBP:CEBP	293T_ZNF300
CEBPB	DUX	BHE40	CREM	CEBP	293T_ZNF302
CEBPD	E2F3	BHE41	CRX	Chop	293T_ZNF311
CEBPE	EBF1	BMAL1	CTCFL	CHR	293T_ZNF333
CEBPG	EBF2	BPTF	CTCF	c-Jun-CRE	293T_ZNF337
CENPB	EBF4	BRAC	CUX1	CLOCK	293T_ZNF33A
CLOCK	EGR1	BRCA1	CUX2	c-Myc	293T_ZNF33B
CREB1	EGR2	BSH	DBP	COUP-TFII	293T_ZNF354A
CREB3L1	ELF5	CDC5L	DDIT3	CREB5	293T_ZNF354B
CREB3L4	EN1	CDX1	DLX3	CRE	293T_ZNF383
CREB3	ERG	CDX2	DLX5	CRX	293T_ZNF398
CREM	ESR1	CEBPA	DMRT1	CTCF	293T_ZNF3
CTCFL	ESRRA	CEBPB	DMRTB	CTCF-SatelliteElement	293T_ZNF419
CTCF	ESRRB	CEBPD	E2F1	custom	293T_ZNF431
CUX1	ESRRG	CEBPE	E2F2	CUX1	293T_ZNF432
CUX2	ETS1	CEBPG	E2F3	Cux2	293T_ZNF433
DACH1	FOSB	CEBPZ	E2F4	DLX1	293T_ZNF440
DBP	FOS::JUN	CENPB	E2F5	DLX2	293T_ZNF442
DLX5	FOXA2	CLOCK	E2F6	Dlx3	293T_ZNF445
DLX6	FOXF1	COE1	E2F7	DLX5	293T_ZNF44
DMRT3	FOXJ2	COT1	EGR1	DMRT1	293T_ZNF45
DMRTA1	FOXJ3	COT2	EGR2	DMRT6	293T_ZNF480
DMRTA2	FOXK1	CPEB1	EHF	DUX4	293T_ZNF483
DMRTC2	FOXL2	CR3L1	ELF1	Duxbl	293T_ZNF484
DPF1	FOXN1	CR3L2	ELF2	DUX	293T_ZNF485
DPRX	FOXO1	CREB1	ELF3	E2A	293T_ZNF492
DRGX	FOXO3	CREB3	ELF5	E2F1	293T_ZNF527
DUX4	GABPA	CREB5	ELK1	E2F3	293T_ZNF529
DUXA	GATA1	CREM	ELK4	E2F4	293T_ZNF530
E2F1	GATA1::TAL1	CRX	EPAS1	E2F6	293T_ZNF543
E2F2	GATA3	CTCFL	ERG	E2F7	293T_ZNF547
E2F3	GATA4	CTCF	ERR1	E2F	293T_ZNF550
E2F4	GFI1B	CUX1	ERR2	EAR2	293T_ZNF552
E2F6	GLI1	CUX2	ERR3	EBF1	293T_ZNF555
E2F7	GLI2	CXXC1	ESR1	EBF2	293T_ZNF557
E2F8	GMEB1	DBP	ESR2	EBF	293T_ZNF561
EBF1	HAND1	DDIT3	ETS1	EBNA1	293T_ZNF562
EBF3	HAND1::TCF3	DLX1	ETS2	E-box	293T_ZNF564
EGR1	HES1	DLX2	ETV2	Egr1	293T_ZNF566
EGR2	HES2	DLX3	ETV4	Egr2	293T_ZNF567
EGR3	HIC1	DLX4	ETV6	EHF	293T_ZNF570
EGR4	HMGA1	DLX5	EVI1	EKLF	293T_ZNF571
EHF	HMX1	DLX6	FEV	ELF1	293T_ZNF573
ELF1	HMX2	DMBX1	FLI1	ELF3	293T_ZNF585A
ELF2	HMX3	DMRT1	FOSB	Elf4	293T_ZNF587
ELF3	HNF1A	DPRX	FOSL1	ELF5	293T_ZNF605
ELF4	HNF1B	DRGX	FOSL2	Elk1	293T_ZNF611
ELF5	HNF4A	DUX4	FOS	Elk4	293T_ZNF613
ELK1	HOXA11	DUXA	FOXA1	En1	293T_ZNF614
ELK3	HOXA13	E2F1	FOXA2	Eomes	293T_ZNF615
ELK4	HOXA5	E2F2	FOXA3	ERE	293T_ZNF616
EMX1	HOXA9	E2F3	FOXC1	ERG	293T_ZNF619
EMX2	HOXB5	E2F4	FOXD3	Erra	293T_ZNF620
EN1	HOXC9	E2F5	FOXI1	ERRg	293T_ZNF626
EN2	HOXD13	E2F6	FOXJ2	Esrrb	293T_ZNF627
EOMES	HOXD3	E2F7	FOXJ3	Ets1-distal	293T_ZNF649
ERF	HOXD8	E2F8	FOXK1	ETS1	293T_ZNF662
ERG	HOXD9	E4F1	FOXL2	ETS:E-box	293T_ZNF674
ESR1	IKZF3	EGR1	FOXM1	ETS	293T_ZNF681
ESR2	IRF1	EGR2	FOXO1	ETS:RUNX	293T_ZNF695
ESRRA	ISL1	EGR3	FOXO3	ETV1	293T_ZNF69
ESRRB	JUN	EGR4	FOXO4	Etv2	293T_ZNF714
ESX1	KLF12	EHF	FOXP2	ETV4	293T_ZNF716
ETS1	KLF1	ELF1	FOXQ1	EWS:ERG-fusion	293T_ZNF730
ETS2	KLF4	ELF2	GABPA	EWS:FLI1-fusion	293T_ZNF736
ETV1	LEF1	ELF3	GATA1	Fli1	293T_ZNF737
ETV2	LHX1	ELF5	GATA2	Fosl2	293T_ZNF749
ETV3	LHX3	ELK1	GATA3	Fos	293T_ZNF776
ETV4	LHX4	ELK3	GATA4	FOXA1:AR	293T_ZNF777
ETV5	LHX8	ELK4	GATA6	FOXA1	293T_ZNF778
ETV6	LYL1	EMX1	GCR	Foxa2	293T_ZNF782
ETV7	MAFB	EMX2	GFI1B	Foxa3	293T_ZNF785
EVX1	MAFG	EOMES	GFI1	FoxD3	293T_ZNF786
EVX2	MECOM	EPAS1	GLI1	Fox:Ebox	293T_ZNF789
EWSR1-FLI1	MEIS1	ERG	GRHL2	Foxf1	293T_ZNF790
FERD3L	MITF	ERR1	HAND1	Foxh1	293T_ZNF792
FEV	MLXIP	ERR2	HEN1	FOXK1	293T_ZNF799
FEZF1	MSGN1	ERR3	HIC1	FOXK2	293T_ZNF7
FIGLA	MSX3	ESR1	HIF1A	FoxL2	293T_ZNF805
FLI1	MYB	ESR2	HINFP	FOXM1	293T_ZNF81
FOSB::JUNB	MYC	ESX1	HLF	Foxo1	293T_ZNF860
FOSB::JUN	MYCN	ETS1	HNF1A	Foxo3	293T_ZNF879
FOSB	MYOD1	ETS2	HNF1B	FOXP1	293T_ZNF880
FOS::JUNB	MYOG	ETV1	HNF4A	Fra1	293T_ZNF891
FOS::JUND	NEUROD2	ETV2	HNF4G	Fra2	293T_ZNF90
FOS::JUN	NEUROG1	ETV3	HNF6	FXR	786-O_ARNT
FOSL1::JUNB	NFAT5	ETV4	HSF1	GABPA	A549_NME2
FOSL1::JUND	NFATC1	ETV5	HSF2	Gata1	A549_SETX
FOSL1::JUN	NFATC2	ETV6	HTF4	Gata2	A549_SMC3
FOSL1	NFE2L2	ETV7	HXA10	GATA3	BeWo_ZSCAN5B
FOSL2::JUNB	NFKB1	EVI1	HXA13	Gata4	BJ_MYC
FOSL2::JUND	NFYA	FEV	HXA1	Gata6	Calu-3_JUN
FOSL2::JUN	NKX2-1	FEZF1	HXA9	GATA	DUCaP_AR
FOSL2	NKX2-5	FIGLA	HXB4	GATA:SCL	ECC-1_NFIC
FOS	NKX3-1	FLI1	HXB7	Gfi1b	F5_TAL1
FOXA1	NKX3-2	FOSB	HXB8	GFX	FLP76_ZNF76
FOXA2	NOBOX	FOSL1	HXC9	GFY	GM12878_BCL3
FOXA3	NPAS2	FOSL2	IKZF1	GFY-Staf	GM12878_BCLAF1
FOXB1	NPAS4	FOS	INSM1	Gli2	GM12878_CBFB
FOXC1	NR1H2	FOXA1	IRF1	GLI3	GM12878_CBX5
FOXC2	NR1H3::RXRA	FOXA2	IRF2	GLIS3	GM12878_CEBPZ
FOXD1	NR1H4	FOXA3	IRF3	GRE	GM12878_DRAP1
FOXD2	NR2E1	FOXB1	IRF4	GRHL2	GM12878_EBNA1BP2
FOXE1	NR2E3	FOXC1	IRF7	GSC	GM12878_EBNA2
FOXF2	NR2F6	FOXC2	IRF8	Hand2	GM12878_EED
FOXG1	NR3C1	FOXD1	IRF9	HEB	GM12878_HMG20A
FOXH1	NR4A2	FOXD2	ISL1	HIC1	GM12878_MLLT1
FOXI1	NR5A1	FOXD3	ITF2	HIF-1a	GM12878_MTA3
FOXK1	NR5A2	FOXF1	JUNB	HIF-1b	GM12878_NFATC1
FOXK2	NRF1	FOXF2	JUND	HIF2a	GM12878_REL
FOXL1	OLIG2	FOXG1	JUN	HINFP	GM12878_SUPT20H
FOXN3	PAX2	FOXH1	KAISO	HLF	GM12878_TRIM22
FOXO3	PAX4	FOXI1	KLF15	HNF1b	GM12878_WRNIP1
FOXO4	PAX5	FOXJ2	KLF1	Hnf1	GM12878_ZBTB2
FOXO6	PAX7	FOXJ3	KLF3	HNF4a	GM12878_ZZZ3
FOXP1	PDX1	FOXK1	KLF4	Hnf6b	GRANTA-519_SOX11
FOXP2	PHOX2B	FOXL1	KLF5	HNF6	H1_BRCA1
FOXP3	PITX1	FOXM1	KLF6	Hoxa10	H1_CHD7
FOXR2	PLAGL1	FOXO1	KLF8	Hoxa11	H1_CTBP2
GABPA	POU2F3	FOXO3	LEF1	Hoxa13	H1_CTNNB1
GATA1	POU5F1::SOX2	FOXO4	LHX2	HOXA1	H1_FAIRE
GATA1::TAL1	PPARG::RXRA	FOXO6	LHX3	HOXA2	H1_GTF2F1
GATA2	PRDM14	FOXP1	LHX6	Hoxa9	H1_HIST1H1B
GATA3	PRDM15	FOXP2	LYL1	HOXB13	H1_KDM5A
GATA4	PRDM4	FOXP3	MAFB	Hoxb4	H1_PHF8
GATA5	PRDM5	FOXQ1	MAFF	Hoxc9	H1_POLR2A
GATA6	PRRX2	FUBP1	MAFG	Hoxd10	H1_PRDM14
GBX1	PTF1A	GABPA	MAFK	Hoxd11	H1_SAP30
GBX2	RARB	GATA1	MAF	Hoxd12	H1_SIX5
GCM1	RARG	GATA2	MAX	Hoxd13	H1_SOX2
GCM2	RBPJL	GATA3	MAZ	HRE	H1_SSU72
GFI1	RFX1	GATA4	MBD2	IRF1	H1_TAFII
GLI2	RFX6	GATA5	MECP2	IRF2	H9_BRD3
GLI3	RHOX11	GATA6	MEF2A	IRF3	H9_NELFE
GLIS1	RUNX1	GBX1	MEF2C	IRF4	HCT-116_KMT2B
GLIS2	RXRA	GBX2	MEF2D	IRF8	HCT-116_ZC3H8
GLIS3	SALL4	GCM1	MEIS1	IRF:BATF	HEK293_GLI4
GMEB2	SHOX2	GCM2	MEIS2	Isl1	HEK293_GTF3A
GRHL1	SIX3	GCR	MITF	ISRE	HEK293_IKZF2
GRHL2	SIX4	GFI1B	MSGN1	Jun-AP1	HEK293_INSM2
GSC2	SMAD4	GFI1	MTF1	JunB	HEK293_KLF1
GSC	SOX10	GLI1	MXI1	JunD	HEK293_KLF7
GSX1	SOX11	GLI2	MYBA	KLF10	HEK293_OVOL3
GSX2	SOX17	GLI3	MYB	KLF14	HEK293_PRDM12
HAND2	SOX1	GLIS1	MYC	KLF1	HEK293_PRDM2
HES1	SOX2	GLIS2	MYCN	KLF3	HEK293_SP7
HES2	SOX3	GLIS3	MYF6	Klf4	HEK293_TSHZ1
HES5	SOX5	GMEB2	MYOD1	KLF5	HEK293T_TET3
HES6	SOX6	GRHL1	MYOG	KLF6	HEK293_ZBTB48
HES7	SP1	GRHL2	NANOG	Klf9	HEK293_ZBTB8A
HESX1	SP7	GSC2	NDF1	LEF1	HEK293_ZFP69B
HEY1	SPI1	GSC	NDF2	Lhx1	HEK293_ZNF121
HEY2	SPZ1	GSX1	NF2L1	Lhx2	HEK293_ZNF18
HHEX	SREBF1	GSX2	NF2L2	Lhx3	HEK293_ZNF202
HIC2	STAT2	HAND1	NFAC1	LHX9	HEK293_ZNF214
HIF1A	STAT3	HBP1	NFAC2	LRF	HEK293_ZNF22
HINFP	STAT4	HEN1	NFAC3	LXRE	HEK293_ZNF239
HLF	STAT5A	HES1	NFAC4	MafA	HEK293_ZNF250
HMBOX1	STAT5A::STAT5B	HES5	NFE2	MafB	HEK293_ZNF264
HMGXB4	STAT5B	HES7	NFIA	MafF	HEK293_ZNF280A
HNF1A	STAT6	HESX1	NFIB	MafK	HEK293_ZNF280D
HNF1B	TBX6	HEY1	NFIC	Max	HEK293_ZNF281
HNF4A	TBXT	HEY2	NFIL3	Maz	HEK293_ZNF292
HNF4G	TCF12	HIC1	NFKB1	Mef2a	HEK293_ZNF320
HOXA10	TCF21	HIC2	NFKB2	Mef2b	HEK293_ZNF324
HOXA13	TCF3	HIF1A	NFYA	Mef2c	HEK293_ZNF346
HOXA1	TCF7	HINFP	NFYB	Mef2d	HEK293_ZNF34
HOXA2	TCFL5	HLF	NFYC	Meis1	HEK293_ZNF350
HOXA4	TFCP2L1	HLTF	NGN2	MITF	HEK293_ZNF362
HOXA5	THAP11	HMBX1	NKX21	MNT	HEK293_ZNF366
HOXA6	TWIST2	HME1	NKX22	Mouse_Recombination_Hotspot	HEK293_ZNF37A
HOXA7	VDR	HME2	NKX25	MYB	HEK293_ZNF391
HOXA9	WT1	HMGA1	NKX28	Myf5	HEK293_ZNF394
HOXB13	YY1	HMGA2	NKX31	MYNN	HEK293_ZNF414
HOXB1	ZBTB17	HMX1	NKX32	MyoD	HEK293_ZNF418
HOXB2	ZFAT	HMX2	NKX61	MyoG	HEK293_ZNF41
HOXB3	ZFP319	HMX3	NOBOX	Nanog	HEK293_ZNF423
HOXB4	ZFP335	HNF1A	NR1D1	NeuroD1	HEK293_ZNF438
HOXB5	ZFP456	HNF1B	NR1D2	NeuroG2	HEK293_ZNF488
HOXB6	ZFP58	HNF4A	NR1H3	NF1:FOXA1	HEK293_ZNF501
HOXB7	ZFP617	HNF4G	NR1H4	NF1-halfsite	HEK293_ZNF502
HOXB8	ZFP683	HNF6	NR1I2	NF1	HEK293_ZNF554
HOXB9	ZFP809	HOMEZ	NR1I3	NFAT:AP1	HEK293_ZNF558
HOXC10	ZFP961	HSF1	NR2C1	NFAT	HEK293_ZNF563
HOXC11	ZFP985	HSF2	NR2C2	NFE2L2	HEK293_ZNF574
HOXC12	ZFPM1	HSF4	NR2E3	NF-E2	HEK293_ZNF582
HOXC13	ZFX	HSFY1	NR4A1	NFIL3	HEK293_ZNF586
HOXC4	ZIC1::ZIC2	HTF4	NR4A2	NFkB-p50,p52	HEK293_ZNF595
HOXC8	ZIC2	HXA10	NR5A2	NFkB-p65	HEK293_ZNF600
HOXC9	ZIC3	HXA11	NRF1	NFkB-p65-Rel	HEK293_ZNF639
HOXD10	ZNF281	HXA13	OLIG2	NFY	HEK293_ZNF641
HOXD11	ZNF431	HXA1	OTX2	Nkx2	HEK293_ZNF654
HOXD12		HXA2	OVOL1	Nkx2	HEK293_ZNF664
HOXD13		HXA5	OVOL2	Nkx2	HEK293_ZNF667
HOXD3		HXA7	P53	Nkx3	HEK293_ZNF669
HOXD4		HXA9	P63	Nkx6	HEK293_ZNF692
HOXD8		HXB13	P73	n-Myc	HEK293_ZNF697
HOXD9		HXB1	PAX5	NPAS2	HEK293_ZNF774
HSF1		HXB2	PAX6	Npas4	HEK293_ZNF788
HSF2		HXB3	PBX1	NPAS	HEK293_ZNF800
HSF4		HXB4	PBX2	Nr5a2	HEK293_ZNF8
HSF5		HXB6	PBX3	NRF1	HEK293_ZSCAN22
HSFY1		HXB7	PDX1	Nrf2	HEK293_ZXDB
HSFY2		HXB8	PEBB	NRF	HEK_SETBP1
IKZF1		HXC10	PIT1	Nur77	HeLa_GATAD2B
INSM1		HXC11	PITX1	2011-10-01	HeLa_GLYR1
IRF1		HXC12	PKNX1	2002-10-01	HeLa-S3_BDP1
IRF2		HXC13	PO2F1	2004-10-01	HeLa-S3_BRDU
IRF3		HXC6	PO2F2	Oct4:Sox17	HeLa-S3_DEK
IRF4		HXC8	PO3F1	OCT4-SOX2-TCF-NANOG	HeLa-S3_GTF3C2
IRF5		HXC9	PO3F2	2006-10-01	HeLa-S3_HCFC1
IRF6		HXD10	PO5F1	OCT:OCT	HeLa-S3_MEPCE
IRF7		HXD11	PPARA	OCT:OCT-short	HeLa-S3_ORC1
IRF8		HXD12	PPARG	Olig2	HeLa-S3_POLR3A
IRF9		HXD13	PRD14	Otx2	HeLa-S3_SMARCC1
IRX3		HXD3	PRD16	p53	HeLa-S3_SMARCC2
ISL2		HXD4	PRDM1	p63	HeLa-S3_STAT1
ISX		HXD8	PRDM5	p73	HeLa_THAP1
JDP2		HXD9	PRDM9	PAX3:FKHR-fusion	HeLa_ZNF131
JUNB		ID4	PRGR	PAX5	HepG2_ARID1A
JUND		IKZF1	PROP1	PAX6	HepG2_ARID1B
JUN::JUNB		INSM1	PRRX2	Pax7	HepG2_ARID2
JUN		IRF1	PTF1A	Pax8	HepG2_CBX1
KLF10		IRF2	RARA	PBX1	HepG2_DNMT3B
KLF11		IRF3	RARG	PBX2	HepG2_DROSHA
KLF13		IRF4	RELB	Pbx3	HepG2_GRP20
KLF14		IRF5	REL	Pdx1	HepG2_HBP1
KLF15		IRF7	REST	PGR	HepG2_HDAC2
KLF16		IRF8	RFX1	Phox2a	HepG2_HNRNPLL
KLF17		IRF9	RFX2	Phox2b	HepG2_KDM1B
KLF2		IRX2	RFX3	Pit1+1bp	HepG2_L3MBTL4
KLF3		IRX3	RFX6	Pit1	HepG2_MBD4
KLF4		ISL1	RORA	Pitx1:Ebox	HepG2_NIPBL
KLF5		ISL2	RORG	Pitx1	HepG2_PPARGC1A
KLF6		ISX	RUNX1	Pknox1	HepG2_PRPF4
KLF9		ITF2	RUNX2	PPARa	HepG2_RUVBL1
LBX1		JDP2	RUNX3	PPARE	HepG2_RXRA
LBX2		JUNB	RXRA	PRDM10	HepG2_SATB1
LEF1		JUND	RXRB	PRDM14	HepG2_SMC1A
LHX1		JUN	RXRG	PRDM15	HepG2_SNRNP70
LHX2		KAISO	SALL4	PRDM1	HepG2_SSRP1
LHX5		KLF12	SIX2	PRDM9	HepG2_STAG1
LHX6		KLF13	SIX4	PR	HepG2_TCF7
LHX9		KLF14	SMAD2	Prop1	HepG2_TGIF2
LM100		KLF15	SMAD3	PSE	HepG2_TSC22D4
LM101		KLF16	SMAD4	Ptf1a	HepG2_ZSCAN2
LM102		KLF1	SMCA5	PU	HL-60_SKI
LM103		KLF3	SNAI1	PU	HUES64_HAND1
LM104		KLF4	SNAI2	PU	HUES64_POU5F1
LM105		KLF5	SOX10	RARa	HuRef_CENPT
LM106		KLF6	SOX2	RARg	IMR90_BRD4
LM107		KLF8	SOX3	RAR:RXR	IMR90_CHD1
LM108		KLF9	SOX4	Rbpj1	IMR90_CTCF
LM109		LBX2	SOX5	RBPJ:Ebox	IMR90_GTF2B
LM10		LEF1	SOX9	REST-NRSF	IMR90_H2AFX
LM110		LHX2	SP1	Reverb	IMR90_HIRA
LM111		LHX3	SP2	Rfx1	IMR90_LMNB1
LM112		LHX4	SP3	Rfx2	IMR90_MAP1LC3A
LM113		LHX6	SP4	Rfx5	IMR90_NUP98
LM114		LHX8	SP5	Rfx6	IMR90_POLR2B
LM115		LHX9	SP7	RFX	IMR90_POLR2M
LM116		LMX1A	SPI1	Ronin	IMR90_POLR3D
LM117		LMX1B	SPIB	RORa	IMR90_POLR3GL
LM118		LYL1	SRBP1	RORg	IMR90_POLR3G
LM119		MAFA	SRBP2	RORgt	IMR90_RB1
LM11		MAFB	SRF	RUNX1	IMR90_RBL1
LM120		MAFF	SRY	RUNX2	IMR90_RBL2
LM121		MAFG	STA5A	RUNX-AML	IMR90_YAP1
LM122		MAFK	STA5B	RUNX	JHU-06_JUNB
LM123		MAF	STAT1	RXR	Jurkat_ARID5B
LM124		MAX	STAT2	SCL	Jurkat_ZNF335
LM125		MAZ	STAT3	SCRT1	K562_AGO2
LM126		MBD2	STAT4	SF1	K562_ARID3A
LM127		MCR	STAT6	Six1	K562_ATRX
LM128		MECP2	STF1	Six2	K562_BCOR
LM129		MEF2A	SUH	Six4	K562_BMI1
LM12		MEF2B	TAF1	Slug	K562_BRF1
LM130		MEF2C	TAL1	Smad2	K562_BRF2
LM131		MEF2D	TBP	Smad3	K562_C11orf30
LM132		MEIS1	TBX20	Smad4	K562_CBX2
LM133		MEIS2	TBX21	Snail1	K562_CBX3
LM134		MEIS3	TBX3	Sox10	K562_CBX8
LM135		MEOX1	TCF7	Sox15	K562_CCNT2
LM136		MEOX2	TEAD1	Sox17	K562_CDK8
LM137		MESP1	TEAD2	Sox2	K562_CHAMP1
LM138		MGAP	TEAD4	Sox3	K562_CHD2
LM139		MITF	TF2L1	Sox4	K562_CREB3
LM13		MIXL1	TF65	Sox6	K562_CREBBP
LM140		MLX	TF7L1	Sox7	K562_CSDE1
LM141		MLXPL	TF7L2	Sox9	K562_DDX20
LM142		MNX1	TFE2	Sp1	K562_DEAF1
LM143		MSX1	TFE3	Sp2	K562_DIDO1
LM144		MSX2	TFEB	Sp5	K562_DPF2
LM145		MTF1	TGIF1	SPDEF	K562_EP300
LM146		MXI1	THA11	SpiB	K562_EPC1
LM147		MYBA	THA	Srebp1a	K562_EZH2
LM148		MYBB	TWST1	Srebp2	K562_FAM208A
LM149		MYB	TYY1	STAT1	K562_GTF2A2
LM14		MYC	USF1	Stat3+il21	K562_GTF2E2
LM150		MYCN	USF2	Stat3	K562_HDAC1
LM151		MYF6	VDR	STAT4	K562_HDAC8
LM152		MYNN	VSX2	STAT5	K562_HDGF
LM153		MYOD1	WT1	STAT6	K562_HLTF
LM154		MYOG	XBP1	T1ISRE	K562_HMGN3
LM155		MZF1	ZBT17	TATA-Box	K562_HOXA11
LM156		NANOG	ZBT7A	Tbet	K562_ID3
LM157		NDF1	ZEB1	Tbox:Smad	K562_ILK
LM158		NDF2	ZFP42	Tbr1	K562_KAT2B
LM159		NF2L1	ZFP57	Tbx20	K562_KAT5
LM15		NF2L2	ZFX	Tbx21	K562_KDM1A
LM160		NFAC1	ZIC1	Tbx5	K562_KDM4B
LM161		NFAC2	ZIC2	Tbx6	K562_KDM5C
LM162		NFAC3	ZIC3	Tcf12	K562_KRAB
LM163		NFAC4	ZKSC1	Tcf21	K562_L3MBTL2
LM164		NFAT5	ZN143	Tcf3	K562_LARP7
LM165		NFE2	ZN281	TCF4	K562_MBTD1
LM166		NFIA	ZN322	Tcf7	K562_MCM3
LM167		NFIB	ZN335	Tcfcp2l1	K562_MCM7
LM168		NFIC	ZN431	TCFL2	K562_MED1
LM169		NFIL3		TEAD1	K562_MIER1
LM16		NFKB1		TEAD2	K562_MTA2
LM170		NFKB2		TEAD3	K562_NBN
LM171		NFYA		TEAD4	K562_NCOA1
LM172		NFYB		TEAD	K562_NCOR1
LM173		NFYC		TFE3	K562_NFE2
LM174		NGN2		Tgif1	K562_NFRKB
LM175		NKX21		Tgif2	K562_NKRF
LM176		NKX22		THRa	K562_NUP153
LM177		NKX23		THRb	K562_ORC2
LM178		NKX25		Tlx?	K562_PML
LM179		NKX28		TR4	K562_POLR2H
LM17		NKX31		TRPS1	K562_PRAME
LM180		NKX32		Twist2	K562_PTRF
LM181		NKX61		Twist	K562_PTTG1
LM182		NKX62		Unknown	K562_PYGO2
LM183		NOBOX		USF1	K562_RAD51
LM184		NOTO		Usf2	K562_RBBP5
LM185		NR0B1		VDR	K562_RCOR1
LM186		NR1D1		WT1	K562_RNF2
LM187		NR1H2		X-box	K562_SCML2
LM188		NR1H3		YY1	K562_SETDB1
LM189		NR1H4		Zac1	K562_SIRT6
LM18		NR1I2		ZBTB12	K562_SMARCA4
LM190		NR1I3		ZBTB18	K562_SMARCA5
LM191		NR2C1		ZBTB33	K562_SMARCB1
LM192		NR2C2		ZEB1	K562_SMARCE1
LM193		NR2E1		ZEB2	K562_SON
LM194		NR2E3		Zfp281	K562_SP2
LM195		NR2F6		ZFP3	K562_SRSF3
LM196		NR4A1		Zfp57	K562_STAT5A
LM197		NR4A2		Zfp809	K562_SUMO2
LM198		NR4A3		ZFX	K562_SUPT5H
LM199		NR5A2		Zic2	K562_SUZ12
LM19		NR6A1		Zic3	K562_TAF7
LM1		NRF1		Zic	K562_TALE
LM200		NRL		ZKSCAN1	K562_TARDBP
LM201		OLIG1		ZNF136	K562_TBL1XR1
LM202		OLIG2		ZNF143|STAF	K562_TRIM24
LM203		OLIG3		ZNF165	K562_TRIM25
LM204		ONEC2		ZNF16	K562_TRIM28
LM205		ONEC3		ZNF189	K562_UBTF
LM206		OSR2		Znf263	K562_YBX3
LM207		OTX1		ZNF264	K562_ZBTB11
LM208		OTX2		ZNF317	K562_ZC3H11A
LM209		OVOL1		ZNF322	K562_ZEB2
LM20		OVOL2		ZNF341	K562_ZKSCAN8
LM210		OZF		ZNF382	K562_ZMIZ1
LM211		P53		ZNF415	K562_ZMYM3
LM212		P5F1B		ZNF416	K562_ZNF175
LM213		P63		ZNF41	K562_ZNF197
LM214		P73		ZNF467	K562_ZNF24
LM215		PATZ1		ZNF519	K562_ZNF318
LM216		PAX1		ZNF528	K562_ZNF512
LM217		PAX2		ZNF669	K562_ZNF584
LM218		PAX3		ZNF675	K562_ZNF589
LM219		PAX4		ZNF692	K562_ZNF644
LM21		PAX5		ZNF711	KG1_ZBTB16
LM220		PAX6		ZNF768	LCL_EBF1
LM221		PAX7		ZNF7	LCL_TERF1
LM222		PAX8		ZSCAN22	LCL_TERF2
LM223		PBX1			LNCaP_REPIN1
LM224		PBX2			LOUCY_MYB
LM225		PBX3			LoVo_AEBP2
LM226		PDX1			LoVo_AHCTF1
LM227		PEBB			LoVo_ASCL2
LM228		PHX2A			LoVo_ASH1L
LM229		PHX2B			LoVo_CAMTA1
LM22		PIT1			LoVo_CAMTA2
LM230		PITX1			LoVo_CREBL2
LM231		PITX2			LoVo_DLX1
LM232		PITX3			LoVo_DLX2
LM233		PKNX1			LoVo_FOXF1
LM23		PLAG1			LoVo_GMEB1
LM24		PLAL1			LoVo_HEYL
LM25		PO2F1			LoVo_HMGA1
LM26		PO2F2			LoVo_HOXB1
LM27		PO2F3			LoVo_ID4
LM28		PO3F1			LoVo_IRX5
LM29		PO3F2			LoVo_JAZF1
LM2		PO3F3			LoVo_LCOR
LM30		PO3F4			LoVo_MECOM
LM31		PO4F1			LoVo_MXD1
LM32		PO4F2			LoVo_NFAT5
LM33		PO4F3			LoVo_NR4A2
LM34		PO5F1			LoVo_PAX2
LM35		PO6F1			LoVo_RBCK1
LM36		PO6F2			LoVo_TRPS1
LM37		PPARA			LoVo_UBP1
LM38		PPARD			LoVo_ZBTB10
LM39		PPARG			LoVo_ZFAT
LM3		PRD14			LoVo_ZNF236
LM40		PRDM1			LoVo_ZNF407
LM41		PRDM4			LoVo_ZNF83
LM42		PRDM6			LX2_SMAD3
LM43		PRGR			MCF-10A_ZBTB17
LM44		PROP1			MCF-7_AHRR
LM45		PROX1			MCF-7_FOS
LM46		PRRX1			MCF-7_MYT1
LM47		PRRX2			MCF-7_RARA
LM48		PTF1A			MCF-7_SIX4
LM49		PURA			MCF-7_T
LM4		RARA			MCF-7_ZNF207
LM50		RARB			MCF-7_ZNF217
LM51		RARG			MCF-7_ZNF592
LM52		RAX2			MCF-7_ZNF687
LM53		RELB			MCF-7_ZNF701
LM54		REL			MCF-7_ZXDC
LM55		REST			MDA-231_MBD3
LM56		RFX1			MDA-MB-231_FOSL1
LM57		RFX2			MDA-MB-231_L3MBTL3
LM58		RFX3			NCI-H3122_NKX2-1
LM59		RFX4			NCI-H441_TTF1
LM5		RFX5			NHEK_GRHL3
LM60		RHXF1			None_ATF3
LM61		RORA			None_ATF6
LM62		RORG			None_BPTF
LM63		RREB1			None_FLI1
LM64		RUNX1			None_FOSL2
LM65		RUNX2			None_GATA1
LM66		RUNX3			None_GTF2I
LM67		RX			None_JUND
LM68		RXRA			None_KMT2A
LM69		RXRB			None_MAF
LM6		RXRG			None_MAX
LM70		SALL4			None_PCGF2
LM71		SCRT1			None_PGR
LM72		SCRT2			None_RXRG
LM73		SHOX2			None_SMAD1
LM74		SHOX			None_SP140
LM75		SIX1			None_SRCAP
LM76		SIX2			None_STAT5B
LM77		SMAD1			None_TET2
LM78		SMAD2			None_ZIC2
LM79		SMAD3			None_ZNF486
LM7		SMAD4			OCI-Ly10_BATF
LM80		SMCA1			OCI-Ly1_KDM2B
LM81		SMCA5			OCI-Ly7_BCL6
LM82		SNAI1			OECM1_ARID3B
LM83		SNAI2			PC-3_DNMT1
LM84		SOX10			SGBS_PPARG
LM85		SOX11			SH-SY5Y_ZNF711
LM86		SOX13			SK-N-SH_MAML3
LM87		SOX15			SK-N-SH_RAD21
LM88		SOX17			SK-N-SH_SIN3A
LM89		SOX18			SUM159PT_KDM5B
LM8		SOX1			THP-1_VDR
LM90		SOX21			U2OS_ARNTL
LM91		SOX2			U2OS_HIF1A
LM92		SOX3			V5_BCL11A
LM93		SOX4			WHIM12_ZNF165
LM94		SOX5
LM95		SOX7
LM96		SOX8
LM97		SOX9
LM98		SP1
LM99		SP2
LM9		SP3
LMX1A		SP4
LMX1B		SPDEF
MAFA		SPI1
MAFF		SPIB
MAFG		SPIC
MAFK		SPZ1
MAF		SRBP1
MAF::NFE2		SRBP2
MAX		SRF
MAX::MYC		SRY
MAZ		STA5A
MEF2A		STA5B
MEF2B		STAT1
MEF2C		STAT2
MEF2D		STAT3
MEIS1		STAT4
MEIS2		STAT6
MEIS3		STF1
MEOX1		SUH
MEOX2		TAF1
MESP2		TAL1
MGA		TBP
MITF		TBR1
MIXL1		TBX15
MLXIPL		TBX19
MLX		TBX1
MNT		TBX20
MNX1		TBX21
MSANTD3		TBX2
MSC		TBX3
MSGN1		TBX4
MSX1		TBX5
MSX2		TCF7
MTF1		TEAD1
MXI1		TEAD2
MYBL1		TEAD3
MYBL2		TEAD4
MYB		TEF
MYC		TF2LX
MYCN		TF65
MYF5		TF7L1
MYF6		TF7L2
MYNN		TFAP4
MYOD1		TFCP2
MYOG		TFDP1
MZF1		TFE2
NEUROD1		TFE3
NEUROD2		TFEB
NEUROG1		TGIF1
NEUROG2		TGIF2
NFATC2		THA11
NFATC3		THA
NFATC4		THAP1
NFE2L1		THB
NFE2L2		TLX1
NFE2		TWST1
NFIA		TYY1
NFIB		TYY2
NFIC		UBIP1
NFIC::TLX1		UNC4
NFIL3		USF1
NFIX		USF2
NFKB1		VAX1
NFKB2		VAX2
NFYA		VDR
NFYB		VENTX
NFYC		VEZF1
NHLH1		VSX1
NHLH2		VSX2
NKX2-2		WT1
NKX2-3		XBP1
NKX2-5		Z324A
NKX2-8		Z354A
NKX3-1		ZBED1
NKX3-2		ZBT14
NKX6-1		ZBT17
NKX6-2		ZBT18
NKX6-3		ZBT48
NOTO		ZBT49
NR1D1		ZBT7A
NR1D2		ZBT7B
NR1H2::RXRA		ZBTB4
NR1H4		ZBTB6
NR1H4::RXRA		ZEB1
NR1I2		ZEP1
NR1I3		ZEP2
NR2C1		ZF64A
NR2C2		ZFHX3
NR2F1		ZFP28
NR2F2		ZFP42
NR2F6		ZFP82
NR3C1		ZFX
NR3C2		ZIC1
NR4A1		ZIC2
NR4A2		ZIC3
NR4A2::RXRA		ZIC4
NR5A1		ZIM3
NR6A1		ZKSC1
NRF1		ZKSC3
NRL		ZN121
OLIG1		ZN134
OLIG2		ZN136
OLIG3		ZN140
ONECUT1		ZN143
ONECUT2		ZN148
ONECUT3		ZN214
OSR1		ZN219
OSR2		ZN232
OTX1		ZN250
OTX2		ZN257
OVOL1		ZN260
OVOL2		ZN263
PAX1		ZN264
PAX3		ZN274
PAX4		ZN281
PAX5		ZN282
PAX6		ZN317
PAX7		ZN320
PAX8		ZN322
PAX9		ZN329
PBX1		ZN331
PBX2		ZN333
PBX3		ZN335
PDX1		ZN341
PHOX2A		ZN350
PHOX2B		ZN382
PITX1		ZN384
PITX2		ZN394
PITX3		ZN410
PKNOX1		ZN418
PKNOX2		ZN423
PLAG1		ZN436
PLAGL2		ZN449
POU1F1		ZN467
POU2F1		ZN490
POU2F2		ZN502
POU2F3		ZN524
POU3F1		ZN528
POU3F2		ZN547
POU3F3		ZN549
POU3F4		ZN554
POU4F1		ZN563
POU4F2		ZN582
POU4F3		ZN586
POU5F1B		ZN589
POU5F1		ZN652
POU6F1		ZN667
POU6F2		ZN680
PPARA::RXRA		ZN708
PPARD		ZN713
PPARG		ZN740
PPARG::RXRA		ZN768
PRDM1		ZN770
PRDM4		ZN784
PROP1		ZN816
PROX1		ZNF18
PRRX1		ZNF41
PRRX2		ZNF76
RARA		ZNF85
RARA::RXRA		ZNF8
RARA::RXRG		ZSC16
RARB		ZSC22
RARG		ZSC31
RAX2		ZSCA4
RAX
RBPJ
RELA
RELB
REL
REST
RFX1
RFX2
RFX3
RFX4
RFX5
RFX7
RHOXF1
RHOXF2
RORA
RORB
RORC
RREB1
RUNX1
RUNX2
RUNX3
RXRA::VDR
RXRB
RXRG
SCRT1
SCRT2
SHOX
SIX1
SIX2
SKOR1
SKOR2
SMAD2::SMAD3::SMAD4
SMAD3
SMAD5
SNAI1
SNAI2
SNAI3
SOHLH2
SOX10
SOX12
SOX13
SOX14
SOX15
SOX18
SOX21
SOX2
SOX4
SOX7
SOX8
SOX9
SP1
SP2
SP3
SP4
SP8
SP9
SPDEF
SPI1
SPIB
SPIC
SREBF1
SREBF2
SRF
SRY
STAT1
STAT1::STAT2
STAT3
TAL1::TCF3
TBR1
TBX15
TBX18
TBX19
TBX1
TBX20
TBX21
TBX2
TBX3
TBX4
TBX5
TBX6
TBXT
TCF12
TCF21
TCF3
TCF4
TCF7L1
TCF7L2
TCF7
TCFL5
TEAD1
TEAD2
TEAD3
TEAD4
TEF
TFAP2A
TFAP2B
TFAP2C
TFAP2E
TFAP4
TFCP2
TFDP1
TFE3
TFEB
TFEC
TGIF1
TGIF2LX
TGIF2LY
TGIF2
THAP11
THAP1
THRB
TLX2
TLX3
TP53
TP63
TP73
TWIST1
UNCX
USF1
USF2
VAX1
VAX2
VDR
VENTX
VEZF1
VSX1
VSX2
XBP1
YBX1
YY1
YY2
ZBED1
ZBTB12
ZBTB14
ZBTB18
ZBTB20
ZBTB22
ZBTB26
ZBTB2
ZBTB32
ZBTB33
ZBTB37
ZBTB40
ZBTB42
ZBTB43
ZBTB44
ZBTB45
ZBTB6
ZBTB7A
ZBTB7B
ZBTB7C
ZEB1
ZFP1
ZFP28
ZFP3
ZFP41
ZFP42
ZFP57
ZFP64
ZFP69
ZFP91
ZIC1
ZIC3
ZIC4
ZIC5
ZIM3
ZKSCAN1
ZKSCAN5
ZNF100
ZNF101
ZNF10
ZNF12
ZNF133
ZNF134
ZNF135
ZNF136
ZNF140
ZNF141
ZNF143
ZNF146
ZNF148
ZNF16
ZNF174
ZNF177
ZNF189
ZNF18
ZNF23
ZNF248
ZNF24
ZNF254
ZNF257
ZNF260
ZNF263
ZNF274
ZNF276
ZNF282
ZNF284
ZNF28
ZNF296
ZNF304
ZNF316
ZNF317
ZNF322
ZNF329
ZNF32
ZNF331
ZNF341
ZNF343
ZNF345
ZNF354C
ZNF382
ZNF384
ZNF385D
ZNF396
ZNF410
ZNF417
ZNF425
ZNF429
ZNF430
ZNF436
ZNF441
ZNF444
ZNF449
ZNF454
ZNF45
ZNF460
ZNF467
ZNF468
ZNF479
ZNF490
ZNF506
ZNF513
ZNF518A
ZNF519
ZNF524
ZNF525
ZNF528
ZNF534
ZNF548
ZNF549
ZNF565
ZNF580
ZNF585B
ZNF596
ZNF597
ZNF610
ZNF623
ZNF652
ZNF660
ZNF671
ZNF675
ZNF677
ZNF680
ZNF682
ZNF684
ZNF704
ZNF707
ZNF708
ZNF713
ZNF740
ZNF750
ZNF75A
ZNF75D
ZNF765
ZNF766
ZNF768
ZNF76
ZNF770
ZNF771
ZNF780A
ZNF781
ZNF784
ZNF787
ZNF793
ZNF808
ZNF816
ZNF81
ZNF821
ZNF823
ZNF84
ZNF85
ZNF8
ZNF92
ZNF93
ZSCAN16
ZSCAN1
ZSCAN20
ZSCAN23
ZSCAN29
ZSCAN31
ZSCAN4
ZSCAN5A
ZSCAN9
